# Tensile Expansion Mass Spectrometry for single cell metabolomics imaging

**DOI:** 10.64898/2026.08.15.745024

**Authors:** Jason A. Guerrero, Ethan A. Older, Marouen Zammali, Vignesh Venkataramani, Ramita Arampongpun, Danielle Latham, Dalia Riad, Jan Schwenzfeier, Alexander Potthoff, Diandra M. Vaval Taylor, Joanna E. Burdette, Roberto C. Andresen Eguiluz, Jens Soltwisch, Lydia Kisley, Laura M Sanchez

## Abstract

Matrix-assisted laser desorption/ionization mass spectrometry imaging (MALDI-MSI) enables the spatial mapping of endogenous biomolecules within native biological specimens; however, it remains limited in achieving single-cell resolution. While advances in instrument modifications, computational processing methods, and tissue-based sample preparation have facilitated high lateral resolutions and cellular level imaging, resolving metabolic heterogeneity at the single-cell level remains challenging for users without specific expertise or custom instrumentation. Here, we present tensile expansion mass spectrometry (TExMS), a cost-effective approach for single-cell MALDI-MSI that is compatible with commercial MSI instrumentation. TExMS utilizes highly stretchable hydrogels as a substrate for live-cell seeding, attachment, and desiccation, avoiding the need for chemical fixation and enabling the retention of both intracellular and extracellular metabolites, including media-derived components that are lost during fixation and washing. We used TExMS to expand individual cells of a human high-grade serous ovarian cancer (HGSOC) cell line and spatially map their small molecule (<800 Da) production. TExMS enabled ∼4-fold linear expansion of the hydrogel, translating to a ∼1.7-fold increase in average cell area and ∼1.3-fold increase in nuclear area and resulting in improved lateral resolution of metabolite distributions. Benchmarking against other platforms for high resolution MALDI-MSI, TExMS offered comparable spatial resolution to microgrid-enabled MALDI-MSI with 15 to 20-fold shorter acquisition times. We then used TExMS to map numerous intermediates from glycolysis, the tricarboxylic acid (TCA) cycle, and amino acid biosynthesis and probe the effects of serum starvation conditions on metabolic flux through these pathways, demonstrating a powerful use case for single-cell MALDI-MSI through TExMS.

**Table of Contents (TOC):** 
