## Supplemental Information OVCAR8 Measurement Summary for "Tensile Expansion Mass Spectrometry for single cell metabolomics imaging"

### Sheet: OVCAR8_cell_data
Gel 1/ Region 1-6	Area (μm2)		Pre-expansion
pre-expansion	260.531		mean	348.584
pre-expansion	263.828		median	366.062
pre-expansion	412.232		std.dev	110.388
pre-expansion	316.594
pre-expansion	263.828		Post-expansion
pre-expansion	590.316		mean	1046.47
pre-expansion	240.743		median	961.325
pre-expansion	227.552		std.dev	365.552
pre-expansion	207.765
pre-expansion	244.041		Post / Pre
pre-expansion	323.19		3.00207
pre-expansion	217.658		2.62613
pre-expansion	405.636
pre-expansion	290.211		Linear expansion factor
pre-expansion	293.509		1.73265
pre-expansion	326.488		1.62053
pre-expansion	392.445
pre-expansion	168.191
pre-expansion	346.275
pre-expansion	428.721
pre-expansion	375.956
pre-expansion	385.849
pre-expansion	464.998
pre-expansion	659.571
pre-expansion	517.763
pre-expansion	537.551
pre-expansion	501.274
pre-expansion	392.445
pre-expansion	451.806
pre-expansion	356.168
pre-expansion	438.615
pre-expansion	405.636
pre-expansion	273.722
pre-expansion	346.275
pre-expansion	402.338
pre-expansion	415.53
post-expansion	1355.42
post-expansion	1401.59
post-expansion	897.017
post-expansion	860.74
post-expansion	2005.1
post-expansion	728.826
post-expansion	953.08
post-expansion	2123.82
post-expansion	1510.42
post-expansion	1622.55
post-expansion	1101.48
post-expansion	1484.04
post-expansion	1457.65
post-expansion	906.91
post-expansion	1147.65
post-expansion	1437.87
post-expansion	959.676
post-expansion	718.933
post-expansion	837.655
post-expansion	685.954
post-expansion	1296.06
post-expansion	946.845
post-expansion	890.421
post-expansion	761.805
post-expansion	1213.61
post-expansion	639.784
post-expansion	962.974
post-expansion	893.719
post-expansion	1322.44
post-expansion	1084.99
post-expansion	821.167
post-expansion	765.103
post-expansion	471.593
post-expansion	1111.38
post-expansion	933.293
post-expansion	1391.69

### Sheet: OVCAR8_nucleus_data
Gel 1-2/ region 1-2/ sub regions 1-6	Area (μm2)	Perim	Feret	FeretX	FeretY		Pre-expansion
pre-expanded	224.254	53.051	29.559	6	17		mean	147.67
pre-expanded	257.233	57.747	21.256	48	18		median	151.701
pre-expanded	253.935	56.683	20.303	37	25		std.dev	72.021
pre-expanded	191.276	51.547	19.643	51	33
pre-expanded	171.489	46.851	17.886	59	51		Post-expansion
pre-expanded	171.489	47.474	18.16	23	21		mean	255.053
pre-expanded	128.616	40.651	15.516	33	30		median	267.126
pre-expanded	181.382	47.915	17.886	47	27		std.dev	109.122
pre-expanded	118.723	40.21	17.132	65	39
pre-expanded	141.808	41.715	15.622	3	56		Post / Pre
pre-expanded	148.404	42.338	15.622	10	12		1.72717
pre-expanded	164.893	45.647	16.243	59	19		1.76087
pre-expanded	102.234	34.01	13.095	10	24
pre-expanded	244.041	56.683	20.706	14	49		Linear expansion factor
pre-expanded	105.531	36.578	13.83	29	50		1.31422
pre-expanded	191.276	50.042	18.16	38	61		1.32698
pre-expanded	131.914	41.715	17.132	41	3
pre-expanded	128.616	41.715	18.16	11	12
pre-expanded	244.041	57.747	21.256	59	13
pre-expanded	138.51	43.842	17.132	54	25
pre-expanded	171.489	47.474	19.643	15	27
pre-expanded	174.786	46.851	17.886	30	35
pre-expanded	267.126	60.756	22.463	28	53
pre-expanded	197.871	51.547	18.16	67	71
pre-expanded	82.446	34.451	13.221	46	2
pre-expanded	75.851	31.442	13.095	29	26
pre-expanded	52.766	27.81	11.485	12	27
pre-expanded	151.701	45.357	16.243	66	37
pre-expanded	62.659	27.81	11.628	78	39
pre-expanded	62.659	30.378	44.485	10	40
pre-expanded	72.553	29.937	12.182	93	49
pre-expanded	247.339	56.683	21.178	80	57
pre-expanded	145.106	42.778	16.243	18	16
pre-expanded	158.297	44.283	16.243	27	18
pre-expanded	184.68	47.915	17.886	8	35
pre-expanded	158.297	44.283	16.743	21	49
pre-expanded	141.808	41.715	16.243	22	57
pre-expanded	85.744	34.01	13.221	61	3
pre-expanded	75.851	31.442	12.182	35	15
pre-expanded	95.638	35.074	13.83	3	30
pre-expanded	141.808	44.283	18.697	44	384
pre-expanded	75.851	30.378	12.182	60	44
pre-expanded	148.404	44.283	17.132	21	22
pre-expanded	207.765	54.115	20.706	44	30
pre-expanded	72.553	30.378	12.182	8	26
pre-expanded	349.573	96.893	33.78	12	25
pre-expanded	122.021	39.146	15.516	8	49
pre-expanded	151.701	42.778	16.243	6	8
pre-expanded	207.765	51.987	20.706	38	47
pre-expanded	128.616	40.21	15.622	23	50
pre-expanded	108.829	36.578	14.641	30	64
pre-expanded	253.935	57.747	22.167	40	58
pre-expanded	191.276	50.483	18.52	61	13
pre-expanded	102.234	36.578	14.641	55	19
pre-expanded	164.893	47.915	20.303	71	22
pre-expanded	181.382	49.419	20.303	86	40
pre-expanded	211.063	54.115	22.167	7	54
pre-expanded	95.638	35.514	14.183	22	5
pre-expanded	46.17	24.178	10.273	23	28
pre-expanded	158.297	45.347	17.132	34	35
pre-expanded	95.638	34.451	13.83	51	40
pre-expanded	82.446	32.505	12.841	11	49
pre-expanded	138.51	44.283	17.132	33	61
pre-expanded	313.296	64.388	22.167	9	16
pre-expanded	296.807	61.82	21.943	19	22
pre-expanded	303.403	65.011	24.7	76	41
pre-expanded	346.275	68.02	27.24	60	52
pre-expanded	267.126	59.875	22.754	50	57
pre-expanded	224.254	55.179	21.868	50	71
post-expanded	484.785	81.484	28.713	31	2
post-expanded	478.189	80.42	30.224	43	12
post-expanded	494.678	81.484	29.95	34	26
post-expanded	402.338	74.22	27.72	21	73
post-expanded	573.827	91.316	34.264	38	75
post-expanded	207.765	52.17	19.304	6	10
post-expanded	346.275	66.515	24.7	60	7
post-expanded	277.02	64.828	26.191	4	28
post-expanded	366.062	70.588	25.81	34	56
post-expanded	316.594	63.947	23.678	69	48
post-expanded	290.211	63.947	24.228	43	1120
post-expanded	141.808	41.715	15.622	10	20
post-expanded	194.574	50.483	17.977	29	36
post-expanded	313.296	65.011	24.7	55	28
post-expanded	270.424	31.379	22.971	42	60
post-expanded	507.87	87.684	33.139	43	1
post-expanded	389.147	74.22	28.192	41	35
post-expanded	303.403	63.947	22.754	36	48
post-expanded	270.424	62.883	25.682	60	40
post-expanded	270.424	60.315	22.463	15	41
post-expanded	458.402	81.043	31.715	63	61
post-expanded	211.063	54.115	19.559	2417	302
post-expanded	244.041	56.243	20.303	2388	313
post-expanded	154.999	46.851	18.687	2419	321
post-expanded	171.489	46.41	17.132	2380	342
post-expanded	145.106	43.842	17.132	2413	348
post-expanded	98.936	35.074	14.183	2354	354
post-expanded	138.51	42.778	17.132	2394	370
post-expanded	402.338	73.779	27.24	66	26
post-expanded	303.403	62.883	21.943	20	22
post-expanded	405.636	75.284	25.294	76	37
post-expanded	422.126	76.788	27.24	38	41
post-expanded	313.296	63.947	22.971	15	71
post-expanded	399.041	76.348	30.06	30	4
post-expanded	224.254	55.179	21.256	40	19
post-expanded	224.254	54.115	19.643	1	28
post-expanded	389.147	71.211	25.229	28	22
post-expanded	369.36	69.707	24.7	34	43
post-expanded	286.913	61.82	22.754	22	38
post-expanded	273.722	60.756	21.256	62	10
post-expanded	164.893	45.347	17.886	3	18
post-expanded	445.211	78.475	30.442	9	35
post-expanded	273.722	59.251	21.256	64	34
post-expanded	296.807	62.883	22.971	49	38
post-expanded	148.404	44.283	17.228	20	21
post-expanded	286.913	61.379	23.256	7	46
post-expanded	148.404	43.842	16.243	52	52
post-expanded	161.595	47.915	19.304	54	60
post-expanded	273.722	62.443	24.7	46	69
post-expanded	257.233	58.811	22.463	60	71
post-expanded	211.063	51.978	20.303	44	2
post-expanded	141.808	44.283	17.132	19	8
post-expanded	187.978	50.483	18.16	8	12
post-expanded	253.935	56.683	21.943	43	20
post-expanded	224.254	52.611	18.697	23	23
post-expanded	138.51	42.338	17.132	4	32
post-expanded	151.701	45.347	17.886	48	32
post-expanded	237.446	56.683	22.167	5	46
post-expanded	164.893	47.915	18.96	29	12
post-expanded	171.489	47.915	19.643	49	16
post-expanded	161.595	44.283	16.243	54	34
post-expanded	214.361	51.547	18.697	19	36
post-expanded	141.808	42.778	15.622	63	44
post-expanded	207.765	53.051	19.643	4	51
post-expanded	230.85	55.619	22.754	30	50
post-expanded	290.211	63.947	22.167	47	18
post-expanded	227.552	55.619	20.706	24	15
post-expanded	263.828	59.251	23.256	34	26
post-expanded	244.041	56.683	20.706	18	38
post-expanded	445.211	76.788	28.425	13	38
